# Assessment of network module identification across complex diseases

**DOI:** 10.1101/265553

**Authors:** Sarvenaz Choobdar, Mehmet E. Ahsen, Jake Crawford, Mattia Tomasoni, Tao Fang, David Lamparter, Junyuan Lin, Benjamin Hescott, Xiaozhe Hu, Johnathan Mercer, Ted Natoli, Rajiv Narayan, The DREAM Module Identification Challenge Consortium, Aravind Subramanian, Jitao D. Zhang, Gustavo Stolovitzky, Zoltán Kutalik, Kasper Lage, Donna K. Slonim, Julio Saez-Rodriguez, Lenore J. Cowen, Sven Bergmann, Daniel Marbach

## Abstract

Identification of modules in molecular networks is at the core of many current analysis methods in biomedical research. However, how well different approaches identify disease-relevant modules in different types of gene and protein networks remains poorly understood. We launched the “Disease Module Identification DREAM Challenge”, an open competition to comprehensively assess module identification methods across diverse protein-protein interaction, signaling, gene co-expression, homology, and cancer-gene networks. Predicted network modules were tested for association with complex traits and diseases using a unique collection of 180 genome-wide association studies (GWAS). Our critical assessment of 75 contributed module identification methods reveals novel top-performing algorithms, which recover complementary trait-associated modules. We find that most of these modules correspond to core disease-relevant pathways, which often comprise therapeutic targets and correctly prioritize candidate disease genes. This community challenge establishes benchmarks, tools and guidelines for molecular network analysis to study human disease biology (https://synapse.org/modulechallenge).
