## Supplementary Table 1 for "Assessment of network module identification across complex diseases"

### Sheet: Sheet1
	Table S1: Collection of GWAS Datasets used for the Challenge.
	The table lists the GWAS datasets used for the module scoring. The first column indicates whether the GWAS was used during the "leaderboard" or "final" evaluation phase. The five GWAS listed in the end ("extra") were not used for the scoring as they were added to the collection after the challenge. The PASCAL gene scores for all GWAS are available for download from the challenge website (file nam…
	GWAS set	Category	Trait type	GWAS trait	#SNPs	Study	Reference	Source	Data file
	Final	Anthropometric	Birth weight	Birth weight	2684393	EGG	Horikoshi et al., Nat Genet (2013)	http://egg-consortium.org/index.html	EUR.EGG_BW2_DISCOVERY.txt.gz
	Final	Anthropometric	Body mass index	BMI	9953164	ENGAGE	Horikoshi et al., PLoS Genet (2015)	http://diagram-consortium.org/2015_ENGAGE_1KG/	EUR.BMI.ENGAGE1000G_BMI.txt.gz
	Final	Anthropometric	Body mass index	BMI	2471516	GIANT	Speliotes et al., Nat Genet (2010)	http://www.broadinstitute.org/collaboration/giant/index.php/GIANT_consortium_data_files	EUR.GIANT_BMI_Speliotes2010_publicrelease_HapMapCeuFreq_eqtl.txt.gz
	Final	Anthropometric	Height	Height	2469635	GIANT	Allen et al., Nature (2010)	http://www.broadinstitute.org/collaboration/giant/index.php/GIANT_consortium_data_files	EUR.GIANT_HEIGHT_LangoAllen2010_publicrelease_HapMapCeuFreq_eqtl.txt.gz
	Final	Anthropometric	Body mass index	BMI (extreme)	1984813	GIANT	Berndt et al., Nat Genet (2013)	http://www.broadinstitute.org/collaboration/giant/index.php/GIANT_consortium_data_files	EUR.GIANT_EXTREME_BMI_Stage1_Berndt2013_publicrelease_HapMapCeuFreq.txt.gz
	Final	Anthropometric	Height (extreme)	Height (extreme)	1966556	GIANT	Berndt et al., Nat Genet (2013)	http://www.broadinstitute.org/collaboration/giant/index.php/GIANT_consortium_data_files	EUR.GIANT_EXTREME_HEIGHT_Stage1_Berndt2013_publicrelease_HapMapCeuFreq.txt.gz
	Final	Anthropometric	Obesity	Obesity (class1)	2380427	GIANT	Berndt et al., Nat Genet (2013)	http://www.broadinstitute.org/collaboration/giant/index.php/GIANT_consortium_data_files	EUR.GIANT_OBESITY_CLASS1_Stage1_Berndt2013_publicrelease_HapMapCeuFreq.txt.gz
	Final	Anthropometric	Obesity	Obesity (class2)	2331455	GIANT	Berndt et al., Nat Genet (2013)	http://www.broadinstitute.org/collaboration/giant/index.php/GIANT_consortium_data_files	EUR.GIANT_OBESITY_CLASS2_Stage1_Berndt2013_publicrelease_HapMapCeuFreq.txt.gz
	Final	Anthropometric	Obesity	Obesity (class3)	2250778	GIANT	Berndt et al., Nat Genet (2013)	http://www.broadinstitute.org/collaboration/giant/index.php/GIANT_consortium_data_files	EUR.GIANT_OBESITY_CLASS3_Stage1_Berndt2013_publicrelease_HapMapCeuFreq.txt.gz
	Final	Anthropometric	Obesity	Overweight	2435044	GIANT	Berndt et al., Nat Genet (2013)	http://www.broadinstitute.org/collaboration/giant/index.php/GIANT_consortium_data_files	EUR.GIANT_OVERWEIGHT_Stage1_Berndt2013_publicrelease_HapMapCeuFreq.txt.gz
	Final	Anthropometric	Body mass index	BMI (male)	2736849	GIANT	Randall et al., PLOS Genetics (2013)	http://www.broadinstitute.org/collaboration/giant/index.php/GIANT_consortium_data_files	EUR.GIANT_Randall2013PlosGenet_stage1_publicrelease_HapMapCeuFreq_BMI_MEN.txt.gz
	Final	Anthropometric	Body mass index	BMI (female)	2736849	GIANT	Randall et al., PLOS Genetics (2013)	http://www.broadinstitute.org/collaboration/giant/index.php/GIANT_consortium_data_files	EUR.GIANT_Randall2013PlosGenet_stage1_publicrelease_HapMapCeuFreq_BMI_WOMEN.txt.gz
	Final	Anthropometric	Height	Height (male)	2762771	GIANT	Randall et al., PLOS Genetics (2013)	http://www.broadinstitute.org/collaboration/giant/index.php/GIANT_consortium_data_files	EUR.GIANT_Randall2013PlosGenet_stage1_publicrelease_HapMapCeuFreq_HEIGHT_MEN.txt.gz
	Final	Anthropometric	Height	Height (female)	2748519	GIANT	Randall et al., PLOS Genetics (2013)	http://www.broadinstitute.org/collaboration/giant/index.php/GIANT_consortium_data_files	EUR.GIANT_Randall2013PlosGenet_stage1_publicrelease_HapMapCeuFreq_HEIGHT_WOMEN.txt.gz
	Final	Anthropometric	Hip circumference	HIP (male)	2725729	GIANT	Randall et al., PLOS Genetics (2013)	http://www.broadinstitute.org/collaboration/giant/index.php/GIANT_consortium_data_files	EUR.GIANT_Randall2013PlosGenet_stage1_publicrelease_HapMapCeuFreq_HIP_MEN.txt.gz
	Final	Anthropometric	Hip circumference	HIP (female)	2725729	GIANT	Randall et al., PLOS Genetics (2013)	http://www.broadinstitute.org/collaboration/giant/index.php/GIANT_consortium_data_files	EUR.GIANT_Randall2013PlosGenet_stage1_publicrelease_HapMapCeuFreq_HIP_WOMEN.txt.gz
	Final	Anthropometric	Body mass index	BMI (male, HC-adj)	2725769	GIANT	Randall et al., PLOS Genetics (2013)	http://www.broadinstitute.org/collaboration/giant/index.php/GIANT_consortium_data_files	EUR.GIANT_Randall2013PlosGenet_stage1_publicrelease_HapMapCeuFreq_HIPadjBMI_MEN.txt.gz
	Final	Anthropometric	Body mass index	BMI(female, HC-adj)	2725769	GIANT	Randall et al., PLOS Genetics (2013)	http://www.broadinstitute.org/collaboration/giant/index.php/GIANT_consortium_data_files	EUR.GIANT_Randall2013PlosGenet_stage1_publicrelease_HapMapCeuFreq_HIPadjBMI_WOMEN.txt.gz
	Final	Anthropometric	Waist circumference	WC (male)	2745517	GIANT	Randall et al., PLOS Genetics (2013)	http://www.broadinstitute.org/collaboration/giant/index.php/GIANT_consortium_data_files	EUR.GIANT_Randall2013PlosGenet_stage1_publicrelease_HapMapCeuFreq_WC_MEN.txt.gz
	Final	Anthropometric	Waist circumference	WC (female)	2740358	GIANT	Randall et al., PLOS Genetics (2013)	http://www.broadinstitute.org/collaboration/giant/index.php/GIANT_consortium_data_files	EUR.GIANT_Randall2013PlosGenet_stage1_publicrelease_HapMapCeuFreq_WC_WOMEN.txt.gz
	Final	Anthropometric	Body mass index	BMI (male, WC-adj)	2744339	GIANT	Randall et al., PLOS Genetics (2013)	http://www.broadinstitute.org/collaboration/giant/index.php/GIANT_consortium_data_files	EUR.GIANT_Randall2013PlosGenet_stage1_publicrelease_HapMapCeuFreq_WCadjBMI_MEN.txt.gz
	Final	Anthropometric	Weight	Weight (male)	2760763	GIANT	Randall et al., PLOS Genetics (2013)	http://www.broadinstitute.org/collaboration/giant/index.php/GIANT_consortium_data_files	EUR.GIANT_Randall2013PlosGenet_stage1_publicrelease_HapMapCeuFreq_WEIGHT_MEN.txt.gz
	Final	Anthropometric	Weight	Weight women	2746980	GIANT	Randall et al., PLOS Genetics (2013)	http://www.broadinstitute.org/collaboration/giant/index.php/GIANT_consortium_data_files	EUR.GIANT_Randall2013PlosGenet_stage1_publicrelease_HapMapCeuFreq_WEIGHT_WOMEN.txt.gz
	Final	Anthropometric	Height	Height	2550858	GIANT	Wood et al., Nat Genet (2014)	http://www.broadinstitute.org/collaboration/giant/index.php/GIANT_consortium_data_files	EUR.GIANT_HEIGHT_Wood_et_al_2014_publicrelease_HapMapCeuFreq.txt.gz
	Final	Anthropometric	Body mass index	BMI (men >50)	2407663	GIANT	Winkler et al., PLoS Genet (2015)	http://www.broadinstitute.org/collaboration/giant/index.php/GIANT_consortium_data_files	EUR.GIANT.BMI.MEN.GT50.publicrelease.txt.gz
	Final	Anthropometric	Body mass index	BMI (men <50)	2407631	GIANT	Winkler et al., PLoS Genet (2015)	http://www.broadinstitute.org/collaboration/giant/index.php/GIANT_consortium_data_files	EUR.GIANT.BMI.MEN.LE50.publicrelease.txt.gz
	Final	Anthropometric	Body mass index	BMI (men)	2477630	GIANT	Locke et al., Nature (2015)	http://www.broadinstitute.org/collaboration/giant/index.php/GIANT_consortium_data_files	EUR.GIANT.BMI.Men_SNP_gwas_mc_merge_nogc.tbl.uniq.txt.gz
	Final	Anthropometric	Body mass index	BMI	2554637	GIANT	Locke et al., Nature (2015)	http://www.broadinstitute.org/collaboration/giant/index.php/GIANT_consortium_data_files	EUR.GIANT.BMI.SNP_gwas_mc_merge_nogc.tbl.uniq.txt.gz
	Final	Anthropometric	Body mass index	BMI (women >50)	2407668	GIANT	Winkler et al., PLoS Genet (2015)	http://www.broadinstitute.org/collaboration/giant/index.php/GIANT_consortium_data_files	EUR.GIANT.BMI.WOMEN.GT50.publicrelease.txt.gz
	Final	Anthropometric	Body mass index	BMI (women <50)	2407629	GIANT	Winkler et al., PLoS Genet (2015)	http://www.broadinstitute.org/collaboration/giant/index.php/GIANT_consortium_data_files	EUR.GIANT.BMI.WOMEN.LE50.publicrelease.txt.gz
	Final	Anthropometric	Body mass index	BMI (women)	2494584	GIANT	Locke et al., Nature (2015)	http://www.broadinstitute.org/collaboration/giant/index.php/GIANT_consortium_data_files	EUR.GIANT.BMI.Women_SNP_gwas_mc_merge_nogc.tbl.uniq.txt.gz
	Final	Anthropometric	Hip circumference	HIP	2559738	GIANT	Shungin et al., Nature (2015)	http://www.broadinstitute.org/collaboration/giant/index.php/GIANT_consortium_data_files	EUR.GIANT_2015_HIP_COMBINED_EUR.txt.gz
	Final	Anthropometric	Hip circumference	HIP (female)	2466814	GIANT	Shungin et al., Nature (2015)	http://www.broadinstitute.org/collaboration/giant/index.php/GIANT_consortium_data_files	EUR.GIANT_2015_HIP_FEMALES_EUR.txt.gz
	Final	Anthropometric	Hip circumference	HIP (male)	2213802	GIANT	Shungin et al., Nature (2015)	http://www.broadinstitute.org/collaboration/giant/index.php/GIANT_consortium_data_files	EUR.GIANT_2015_HIP_MALES_EUR.txt.gz
	Final	Anthropometric	Body mass index	HIPadjBMI	2540925	GIANT	Shungin et al., Nature (2015)	http://www.broadinstitute.org/collaboration/giant/index.php/GIANT_consortium_data_files	EUR.GIANT_2015_HIPadjBMI_COMBINED_EUR.txt.gz
	Final	Anthropometric	Body mass index	HIPadjBMI (female)	2466814	GIANT	Shungin et al., Nature (2015)	http://www.broadinstitute.org/collaboration/giant/index.php/GIANT_consortium_data_files	EUR.GIANT_2015_HIPadjBMI_FEMALES_EUR.txt.gz
	Final	Anthropometric	Body mass index	HIPadjBMI (male)	2188855	GIANT	Shungin et al., Nature (2015)	http://www.broadinstitute.org/collaboration/giant/index.php/GIANT_consortium_data_files	EUR.GIANT_2015_HIPadjBMI_MALES_EUR.txt.gz
	Final	Anthropometric	Waist circumference	WC	2565407	GIANT	Shungin et al., Nature (2015)	http://www.broadinstitute.org/collaboration/giant/index.php/GIANT_consortium_data_files	EUR.GIANT_2015_WC_COMBINED_EUR.txt.gz
	Final	Anthropometric	Waist circumference	WC (female)	2444354	GIANT	Shungin et al., Nature (2015)	http://www.broadinstitute.org/collaboration/giant/index.php/GIANT_consortium_data_files	EUR.GIANT_2015_WC_FEMALES_EUR.txt.gz
	Final	Anthropometric	Waist circumference	WC (male)	2302004	GIANT	Shungin et al., Nature (2015)	http://www.broadinstitute.org/collaboration/giant/index.php/GIANT_consortium_data_files	EUR.GIANT_2015_WC_MALES_EUR.txt.gz
	Final	Anthropometric	Body mass index	WCadjBMI (male)	2294965	GIANT	Shungin et al., Nature (2015)	http://www.broadinstitute.org/collaboration/giant/index.php/GIANT_consortium_data_files	EUR.GIANT_2015_WCadjBMI_MALES_EUR.txt.gz
	Final	Autoimmune	Narcolepsy	Narcolepsy	2543887	Hor2010	Hor et al., Nat Genet (2010)	Internal	EUR.Hor2010.Narcolepsy.META_NARCO_HLAall_IMPUTED.txt.gz
	Final	Autoimmune	Narcolepsy	Narcolepsy (HLA-positives)	2543887	Hor2010	Hor et al., Nat Genet (2010)	Internal	EUR.Hor2010.Narcolepsy.META_NARCO_HLApos_IMPUTED.txt.gz
	Final	Cardiovascular	Coronary artery disease	Coronary artery disease	540232	C4D	C4D, Nat Genet (2011)	http://www.cardiogramplusc4d.org/downloads/	EUR.ASN.C4D_CAD_discovery_metaanalysis_update.CAD.txt.gz
	Final	Cardiovascular	Coronary artery disease	Coronary artery disease	2420360	CARDIoGRAM	Schunkert et al, Nature Genetics (2011)	http://www.cardiogramplusc4d.org/downloads/	EUR.CARDIoGRAM_gwas_results.CAD.txt.gz
	Final	Cardiovascular	Coronary artery disease	Coronary artery disease	79128	CARDIoGRAMplusC4D	CARDIoGRAMplusC4D, Nat Genet (2013)	http://www.cardiogramplusc4d.org/downloads/	EUR.ASN.CARDIoGRAMplusC4D_data_stage2.CAD.txt.gz
	Final	Cardiovascular	Coronary artery disease	Coronary artery disease (add)	9455778	CARDIoGRAMplusC4D	Nikpay et al., Nat Genet (2015)	http://www.cardiogramplusc4d.org/downloads/	EUR.ASN.CAD.cad.add.160614.website.txt.gz
	Final	Cardiovascular	Coronary artery disease	Coronary artery disease (rec)	6914384	CARDIoGRAMplusC4D	Nikpay et al., Nat Genet (2015)	http://www.cardiogramplusc4d.org/downloads/	EUR.ASN.CAD.cad.rec.090715.web.txt.gz
	Final	Cardiovascular	Coronary artery disease	Myocardial infarction	9289491	CARDIoGRAMplusC4D	Nikpay et al., Nat Genet (2015)	http://www.cardiogramplusc4d.org/downloads/	EUR.ASN.MI.mi.add.030315.website.txt.gz
	Final	Glycemic	Type 2 diabetes	Type 2 diabetes	127903	DIAGRAM	Morris et al., Nat Genet (2012)	http://diagram-consortium.org/index.html	EUR.DIAGRAM.metabochip.T2D.txt.gz
	Final	Glycemic	Type 2 diabetes	Type 2 diabetes	2473441	DIAGRAM	Morris et al., Nat Genet (2012)	http://diagram-consortium.org/index.html	EUR.DIAGRAMv3.2012DEC17.T2D.txt.gz
	Final	Glycemic	Type 2 diabetes	Type 2 diabetes	45943	DIAGRAM	Gaulton et al., Nat Genet (2015)	http://diagram-consortium.org/downloads.html	EUR.DIAGRAM_Gaulton_2015.txt.gz
	Final	Glycemic	Fasting glucose	Fasting glucose	9967161	ENGAGE	Horikoshi et al., PLoS Genet (2015)	http://diagram-consortium.org/2015_ENGAGE_1KG/	EUR.FG.ENGAGE1000G_FG.txt.gz
	Final	Glycemic	Fasting glucose	Fasting glucose	2470476	MAGIC	Dupuis et al., Nat Genet (2010)	http://www.magicinvestigators.org/downloads/	EUR.MAGIC.FastingGlucose.txt.gz
	Final	Glycemic	Glycated hemoglobin	Glycated hemoglobin	2576679	MAGIC	Soranzo et al., Diabetes (2010)	http://www.magicinvestigators.org/downloads/	EUR.MAGIC.HbA1C.txt.gz
	Final	Glycemic	Fasting proinsulin	Fasting proinsulin	2496073	MAGIC	Strawbridge et al., Diabetes (2011)	http://www.magicinvestigators.org/downloads/	EUR.MAGIC.ln_fastingProinsulin.txt.gz
	Final	Glycemic	Fasting glucose (BMI interact.)	Fasting glucose (BMI interact.)	2635761	MAGIC	Manning et al., Nat Genet (2012)	http://www.magicinvestigators.org/downloads/	EUR.MAGIC.Manning_et_al_FastingGlucose_Interaction.InterP.txt.gz
	Final	Glycemic	Fasting glucose (BMI interact.)	Fasting glucose (BMI interact.)	2635761	MAGIC	Manning et al., Nat Genet (2012)	http://www.magicinvestigators.org/downloads/	EUR.MAGIC.Manning_et_al_FastingGlucose_Interaction.JMAcontBMI_P.txt.gz
	Final	Glycemic	Fasting glucose	Fasting glucose	64493	MAGIC	Scott et al., Nat Genet (2012)	http://www.magicinvestigators.org/downloads/	EUR.MAGIC.Scott_et_al_FG_Jan2013.txt.gz
	Final	Glycemic	Fasting glucose	Fasting glucose (BMI adj.)	2628879	MAGIC	Manning et al., Nat Genet (2012)	http://www.magicinvestigators.org/downloads/	EUR.MAGIC_Manning_et_al_FastingGlucose_MainEffect.BMIadj.txt.gz
	Final	Glycemic	Fasting glucose	Fasting glucose	2628879	MAGIC	Manning et al., Nat Genet (2012)	http://www.magicinvestigators.org/downloads/	EUR.MAGIC_Manning_et_al_FastingGlucose_MainEffect.txt.gz
	Final	Immune	Crohn's disease	Crohn's disease	953241	IBDG	Franke et al., Nat Genet (2010)	http://www.ibdgenetics.org/projects.html	EUR.IBDGenetics.CD.txt.gz
	Final	Immune	Crohn's disease	Crohn's disease	13897	IBDG	https://www.ibdgenetics.org/downloads.html	https://www.ibdgenetics.org/downloads.html	EUR.IBD.gwas_ichip_meta_release.CD_GWAS_P.txt.gz
	Final	Immune	Crohn's disease	Crohn's disease	6403	IBDG	https://www.ibdgenetics.org/downloads.html	https://www.ibdgenetics.org/downloads.html	EUR.IBD.gwas_ichip_meta_release.CD_ICHIP_P.txt.gz
	Final	Immune	Crohn's disease	Crohn's disease	13897	IBDG	https://www.ibdgenetics.org/downloads.html	https://www.ibdgenetics.org/downloads.html	EUR.IBD.gwas_ichip_meta_release.CD_META_P.txt.gz
	Final	Immune	Inflammatory bowel disease	Inflammatory bowel disease	14377	IBDG	https://www.ibdgenetics.org/downloads.html	https://www.ibdgenetics.org/downloads.html	EUR.IBD.gwas_ichip_meta_release.IBD_GWAS_P.txt.gz
	Final	Immune	Inflammatory bowel disease	Inflammatory bowel disease	14377	IBDG	https://www.ibdgenetics.org/downloads.html	https://www.ibdgenetics.org/downloads.html	EUR.IBD.gwas_ichip_meta_release.IBD_META_P.txt.gz
	Final	Immune	Ulcerative colitis	Ulcerative colitis	10661	IBDG	https://www.ibdgenetics.org/downloads.html	https://www.ibdgenetics.org/downloads.html	EUR.IBD.gwas_ichip_meta_release.UC_GWAS_P.txt.gz
	Final	Immune	Ulcerative colitis	Ulcerative colitis	5636	IBDG	https://www.ibdgenetics.org/downloads.html	https://www.ibdgenetics.org/downloads.html	EUR.IBD.gwas_ichip_meta_release.UC_ICHIP_P.txt.gz
	Final	Immune	Ulcerative colitis	Ulcerative colitis	10661	IBDG	https://www.ibdgenetics.org/downloads.html	https://www.ibdgenetics.org/downloads.html	EUR.IBD.gwas_ichip_meta_release.UC_META_P.txt.gz
	Final	Immune	Ulcerative colitis	Ulcerative colitis	1428749	IBDG	Anderson et al., Nat Genet (2011)	http://www.ibdgenetics.org/projects.html	EUR.IBDGenetics.UC.txt.gz
	Final	Immune	Rheumatoid arthritis	Rheumatoid arthritis	6446682	Okada2014	Okada et al., Nature (2014)	http://plaza.umin.ac.jp/~yokada/datasource/software.htm	EUR.Okada2014.RA_GWASmeta_European_v2.txt.gz
	Final	Immune	Hepatitis C resolvers	Hepatitis C (resolvers)	2543887	Rauch2010	Rauch et al., Gastroenterology (2010)	Internal	EUR.Rauch2010.HepC.META_RESOLVER_IMPUTED.txt.gz
	Final	Immune	Rheumatoid arthritis	Rheumatoid arthritis	2556271	Stahl2010	Stahl et al., Nat Genet (2010)	http://www.broadinstitute.org/ftp/pub/rheumatoid_arthritis/Stahl_etal_2010NG/	EUR.RA_GWASmeta2_20090505.txt.gz
	Final	Lipids	LDL cholesterol	LDL cholesterol	2692564	CARDIoGRAM	Teslovich et al, Nature (2010)	http://www.sph.umich.edu/csg/abecasis/public/lipids2010/	EUR.CARDIoGRAM_2010_lipids.LDL_ONE.txt.gz
	Final	Lipids	Total cholesterol	Total cholesterol	2692413	CARDIoGRAM	Teslovich et al, Nature (2010)	http://www.sph.umich.edu/csg/abecasis/public/lipids2010/	EUR.CARDIoGRAM_2010_lipids.TC_ONE.txt.gz
	Final	Lipids	LDL cholesterol	LDL cholesterol	120250	GLGC	Willer et al., Nat Genet (2013)	http://www.sph.umich.edu/csg/abecasis/public/lipids2013/	EUR.GLGC.Mc_LDL.txt.gz
	Final	Lipids	Total cholesterol	Total cholesterol	120793	GLGC	Willer et al., Nat Genet (2013)	http://www.sph.umich.edu/csg/abecasis/public/lipids2013/	EUR.GLGC.Mc_TC.txt.gz
	Final	Lipids	LDL cholesterol	LDL cholesterol	2437751	GLGC	Willer et al., Nat Genet (2013)	http://www.sph.umich.edu/csg/abecasis/public/lipids2013/	EUR.GLGC.jointGwasMc_LDL.txt.gz
	Final	Lipids	Total cholesterol	Total cholesterol	2446981	GLGC	Willer et al., Nat Genet (2013)	http://www.sph.umich.edu/csg/abecasis/public/lipids2013/	EUR.GLGC.jointGwasMc_TC.txt.gz
	Final	Lipids	LDL cholesterol	LDL cholesterol	2582940	Kathiresan2009	Kathiresan et al., Nat Genet (2009)	http://www.sph.umich.edu/csg/abecasis/public/lipids2008/	EUR.Kathiresan2009.LDL.txt.gz
	Final	Lipids	LDL cholesterol	LDL cholesterol	2559607	Willer2008	Willer et al., Nat Genet (2008)	http://www.sph.umich.edu/csg/abecasis/public/lipids/	EUR.Willer2008.LDL.txt.gz
	Final	Neurodegenerative	Alzheimer's disease	Alzheimer's disease	7055881	IGAP	Lambert et al., Nat Genet (2013)	http://www.pasteur-lille.fr/en/recherche/u744/igap/igap_download.php	EUR.IGAP_stage_1.txt.gz
	Final	Psychiatric	Anxiety disorder	Anxiety disorder (factor score)	6306612	ANGST	Otowa et al., Mol Psychiatry (2016)	https://www.med.unc.edu/pgc/results-and-downloads	EUR.anxiety.meta.full.fs.tbl.txt.gz
	Final	Psychiatric	Anorexia	Anorexia	1149253	GCAN	Boraska et al., Mol Psychiatry (2014)	http://www.med.unc.edu/pgc/downloads	EUR.GCAN.Anorexia.gcan_meta.out.txt.gz
	Final	Psychiatric	Autism	Autism	9499589	PGC	https://www.med.unc.edu/pgc/results-and-downloads	https://www.med.unc.edu/pgc/results-and-downloads	EUR.onqah.pgcasdeuro.txt.gz
	Final	Psychiatric	Bipolar disorder	Bipolar disorder	2427220	PGC	PGC, Nat Genet (2011)	http://www.med.unc.edu/pgc/downloads	EUR.pgc.bip.full.2012-04.txt.gz
	Final	Psychiatric	Schizophrenia	Schizophrenia	1252901	PGC	PGC, Nat Genet (2011)	http://www.med.unc.edu/pgc/downloads	EUR.pgc.scz.full.2012-04.txt.gz
	Final	Psychiatric	Bipolar disorder	Bipolar disorder	1233533	PGC	PGC, Lancet (2013)	http://www.med.unc.edu/pgc/downloads	EUR.pgc.cross.BIP11.2013-05.txt.gz
	Final	Psychiatric	Schizophrenia	Schizophrenia	1237958	PGC	PGC, Lancet (2013)	http://www.med.unc.edu/pgc/downloads	EUR.pgc.cross.SCZ17.2013-05.txt.gz
	Final	Psychiatric	Cross-disorder	Cross-disorder	1249699	PGC	PGC, Lancet (2013)	http://www.med.unc.edu/pgc/downloads	EUR.pgc.cross.full.2013-03.txt.gz
	Final	Psychiatric	Schizophrenia	Schizophrenia	9898078	PGC	Ripke et al., Nat Genet (2013)	http://www.med.unc.edu/pgc/downloads	EUR.scz.swe.pgc1.results.v3.txt.gz
	Final	Psychiatric	Cross-disorder	Bipolar or schizophrenia	1252798	PGC	Ruderfer et al., Mol Psychiatry (2014)	https://www.med.unc.edu/pgc/results-and-downloads	EUR.BPSCZ.results.txt.gz
	Final	Psychiatric	Schizophrenia	Schizophrenia	1252364	PGC	Ruderfer et al., Mol Psychiatry (2014)	https://www.med.unc.edu/pgc/results-and-downloads	EUR.BPSCZ.scz-only.results.txt.gz
	Final	Psychiatric	Schizophrenia	Schizophrenia	9444230	PGC	PGC, Nature (2014)	http://www.med.unc.edu/pgc/downloads	EUR.pgc.scz2.2014.txt.gz
	Final	Psychiatric	Neuroticism	Neuroticism	6524432	SSGAC	Okbay et al., Nat Genet (2016)	http://www.thessgac.org/#!data/kuzq8	EUR.Neuroticism_Full.txt.gz
	Final	Various	Neuroblastoma	Neuroblastoma	468787	NA	https://www.ncbi.nlm.nih.gov/projects/gap/cgi-bin/study.cgi?study_id=phs000124.v2.p1	https://www.ncbi.nlm.nih.gov/projects/gap/cgi-bin/study.cgi?study_id=phs000124.v2.p1	EUR.phs000124.pha002895.neuroblastoma.txt.gz
	Final	Various	Macular degeneration	Macular degeneration	12023830	AMDgenomics	Fritsche et al., Nat Genet (2015)	http://csg.sph.umich.edu/abecasis/public/amd2015/	EUR.Fritsche_2015_AdvancedAMD.txt.gz
	Final	Various	Electrolytes (serum)	Magnesium (serum)	2579018	NA	In preparation	Internal	EUR.Corre2014.Mg_serum_overall_META_ANALYSIS_Oct2013_4pop1.txt.gz
	Final	Various	Electrolytes (urin)	Urine electrolytes	2533773	NA	In preparation	Internal	EUR.Corre2014.uCa_creat_ratio_ALL_META_ANALYSIS_7pop1.txt.gz
	Final	Various	Electrolytes (urin)	Magnesium (urin)	2533718	NA	In preparation	Internal	EUR.Corre2014.uMg_creat_ratio_all_META_ANALYSIS_Aug2013_7pop1.txt.gz
	Final	Various	Electrolytes (urin)	Magnesium-calcium ratio (urin)	2540947	NA	In preparation	Internal	EUR.Corre2014.uMguCa_all_META_ANALYSIS_7pop_aug20131.txt.gz
	Final	Various	Leptin	Leptin (BMI adj.)	2474009	Kilpelainen2016	Kilpelainen et al., Nat Commun (2016)	https://walker05.u.hpc.mssm.edu/	EUR.LEP.Leptin_Adjusted_for_BMI.txt.gz
	Final	Various	Pancreatic cancer	Pancreatic cancer	543436	PanScan	Li et al., Carcinogenesis (2012)	http://www.ncbi.nlm.nih.gov/projects/gap/cgi-bin/analysis.cgi?study_id=phs000206.v4.p3&pha=2889	EUR.phs000206.pha002889.pancreatic_cancer.txt.gz
	Leaderboard	Anthropometric	Body fat	Body fat	3228664	Lu2016	Lu et al., Nat Commun (2016)	https://walker05.u.hpc.mssm.edu/	EUR.BFP.body_fat_percentage_GWAS_PLUS_MC_ALL_ancestry_se_Sex_combined_for_locus_zoom_plot.TBL.txt.gz
	Leaderboard	Anthropometric	Pubertal growth	Pubertal growth (10F 12M)	2479699	EGG	Bradfield et al., Nat Genet (2012)	http://egg-consortium.org/index.html	EUR.EGG.Pubertal_growth_10F_12M_combined.txt.gz
	Leaderboard	Anthropometric	Pubertal growth	Pubertal growth (PGF)	2390839	EGG	Bradfield et al., Nat Genet (2012)	http://egg-consortium.org/index.html	EUR.EGG.Pubertal_growth_PGF.txt.gz
	Leaderboard	Anthropometric	Pubertal growth	Pubertal growth (PTF PTM)	2401289	EGG	Bradfield et al., Nat Genet (2012)	http://egg-consortium.org/index.html	EUR.EGG.Pubertal_growth_PTF_PTM_combined.txt.gz
	Leaderboard	Anthropometric	Obesity (childhood)	Obesity (childhood)	2442738	EGG	Bradfield et al., Nat Genet (2012)	http://egg-consortium.org/index.html	EUR.EGG_Obesity_Meta_Analysis_1.txt.gz
	Leaderboard	Anthropometric	BMI (childhood)	BMI (childhood)	2499691	EGG	Felix et al., Hum Mol Genet (2016)	http://egg-consortium.org/index.html	EUR.EGG_BMI_HapMap_DISCOVERY.txt.gz
	Leaderboard	Anthropometric	Body mass index	BMI (WHR-adj)	2483325	GIANT	Heid et al., Nat Genet (2010)	http://www.broadinstitute.org/collaboration/giant/index.php/GIANT_consortium_data_files	EUR.GIANT_WHRadjBMI_Heid2010_publicrelease_HapMapCeuFreq_eqtl.txt.gz
	Leaderboard	Anthropometric	Waist-to-hip-ratio	WHR (extreme)	1939900	GIANT	Berndt et al., Nat Genet (2013)	http://www.broadinstitute.org/collaboration/giant/index.php/GIANT_consortium_data_files	EUR.GIANT_EXTREME_WHR_Stage1_Berndt2013_publicrelease_HapMapCeuFreq.txt.gz
	Leaderboard	Anthropometric	Body mass index	BMI (female, WC-adj)	2738311	GIANT	Randall et al., PLOS Genetics (2013)	http://www.broadinstitute.org/collaboration/giant/index.php/GIANT_consortium_data_files	EUR.GIANT_Randall2013PlosGenet_stage1_publicrelease_HapMapCeuFreq_WCadjBMI_WOMEN.txt.gz
	Leaderboard	Anthropometric	Waist-to-hip-ratio	WHR (male)	2743313	GIANT	Randall et al., PLOS Genetics (2013)	http://www.broadinstitute.org/collaboration/giant/index.php/GIANT_consortium_data_files	EUR.GIANT_Randall2013PlosGenet_stage1_publicrelease_HapMapCeuFreq_WHR_MEN.txt.gz
	Leaderboard	Anthropometric	Waist-to-hip-ratio	WHR (female)	2738276	GIANT	Randall et al., PLOS Genetics (2013)	http://www.broadinstitute.org/collaboration/giant/index.php/GIANT_consortium_data_files	EUR.GIANT_Randall2013PlosGenet_stage1_publicrelease_HapMapCeuFreq_WHR_WOMEN.txt.gz
	Leaderboard	Anthropometric	Body mass index	BMI (male, WHR-adj)	2742718	GIANT	Randall et al., PLOS Genetics (2013)	http://www.broadinstitute.org/collaboration/giant/index.php/GIANT_consortium_data_files	EUR.GIANT_Randall2013PlosGenet_stage1_publicrelease_HapMapCeuFreq_WHRadjBMI_MEN.txt.gz
	Leaderboard	Anthropometric	Body mass index	BMI (female, WHR-adj)	2737329	GIANT	Randall et al., PLOS Genetics (2013)	http://www.broadinstitute.org/collaboration/giant/index.php/GIANT_consortium_data_files	EUR.GIANT_Randall2013PlosGenet_stage1_publicrelease_HapMapCeuFreq_WHRadjBMI_WOMEN.txt.gz
	Leaderboard	Anthropometric	Body mass index	WHRadjBMI (men >50)	2366560	GIANT	Winkler et al., PLoS Genet (2015)	http://www.broadinstitute.org/collaboration/giant/index.php/GIANT_consortium_data_files	EUR.GIANT.WHRADJ.MEN.GT50.publicrelease.txt.gz
	Leaderboard	Anthropometric	Body mass index	WHRadjBMI (men <50)	2366524	GIANT	Winkler et al., PLoS Genet (2015)	http://www.broadinstitute.org/collaboration/giant/index.php/GIANT_consortium_data_files	EUR.GIANT.WHRADJ.MEN.LE50.publicrelease.txt.gz
	Leaderboard	Anthropometric	Body mass index	WHRadjBMI (women >50)	2366567	GIANT	Winkler et al., PLoS Genet (2015)	http://www.broadinstitute.org/collaboration/giant/index.php/GIANT_consortium_data_files	EUR.GIANT.WHRADJ.WOMEN.GT50.publicrelease.txt.gz
	Leaderboard	Anthropometric	Body mass index	WHRadjBMI (women <50)	2366529	GIANT	Winkler et al., PLoS Genet (2015)	http://www.broadinstitute.org/collaboration/giant/index.php/GIANT_consortium_data_files	EUR.GIANT.WHRADJ.WOMEN.LE50.publicrelease.txt.gz
	Leaderboard	Anthropometric	Body mass index	WCadjBMI	2546073	GIANT	Shungin et al., Nature (2015)	http://www.broadinstitute.org/collaboration/giant/index.php/GIANT_consortium_data_files	EUR.GIANT_2015_WCadjBMI_COMBINED_EUR.txt.gz
	Leaderboard	Anthropometric	Body mass index	WCadjBMI (female)	2473035	GIANT	Shungin et al., Nature (2015)	http://www.broadinstitute.org/collaboration/giant/index.php/GIANT_consortium_data_files	EUR.GIANT_2015_WCadjBMI_FEMALES_EUR.txt.gz
	Leaderboard	Anthropometric	Waist-to-hip-ratio	WHR	2560781	GIANT	Shungin et al., Nature (2015)	http://www.broadinstitute.org/collaboration/giant/index.php/GIANT_consortium_data_files	EUR.GIANT_2015_WHR_COMBINED_EUR.txt.gz
	Leaderboard	Anthropometric	Waist-to-hip-ratio	WHR (female)	2466101	GIANT	Shungin et al., Nature (2015)	http://www.broadinstitute.org/collaboration/giant/index.php/GIANT_consortium_data_files	EUR.GIANT_2015_WHR_FEMALES_EUR.txt.gz
	Leaderboard	Anthropometric	Waist-to-hip-ratio	WHR (male)	2207529	GIANT	Shungin et al., Nature (2015)	http://www.broadinstitute.org/collaboration/giant/index.php/GIANT_consortium_data_files	EUR.GIANT_2015_WHR_MALES_EUR.txt.gz
	Leaderboard	Anthropometric	Body mass index	WHRadjBMI	2542431	GIANT	Shungin et al., Nature (2015)	http://www.broadinstitute.org/collaboration/giant/index.php/GIANT_consortium_data_files	EUR.GIANT_2015_WHRadjBMI_COMBINED_EUR.txt.gz
	Leaderboard	Anthropometric	Body mass index	WHRadjBMI (female)	2467778	GIANT	Shungin et al., Nature (2015)	http://www.broadinstitute.org/collaboration/giant/index.php/GIANT_consortium_data_files	EUR.GIANT_2015_WHRadjBMI_FEMALES_EUR.txt.gz
	Leaderboard	Anthropometric	Body mass index	WHRadjBMI (male)	2146136	GIANT	Shungin et al., Nature (2015)	http://www.broadinstitute.org/collaboration/giant/index.php/GIANT_consortium_data_files	EUR.GIANT_2015_WHRadjBMI_MALES_EUR.txt.gz
	Leaderboard	Autoimmune	Type 1 diabetes	Type 1 diabetes	503181	Barrett2009	Barrett et al., Nat Genet (2009)		EUR.phs000180_T1D_phs000180.pha002862.txt.gz
	Leaderboard	Cardiovascular	Heart rate	Heart rate	2516789	DenHoed2013	den Hoed et al., Nat Genet (2013)	https://walker05.u.hpc.mssm.edu/	EUR.HR.META_STAGE1_GWASHR_SUMSTATS.txt.gz
	Leaderboard	Cardiovascular	Blood pressure	Blood pressure (systolic)	2650286	ICBP	ICBP. Nature (2011)	ftp://ftp.ncbi.nlm.nih.gov/dbgap/studies/phs000585/analyses/	EUR.ICBP.phs000585.pha003588.SBP.txt.gz
	Leaderboard	Cardiovascular	Blood pressure	Blood pressure (diastolic)	2673125	ICBP	ICBP. Nature (2011)	ftp://ftp.ncbi.nlm.nih.gov/dbgap/studies/phs000585/analyses/	EUR.ICBP.phs000585.pha003589.DBP.txt.gz
	Leaderboard	Cardiovascular	Blood pressure	Pulse pressure	2585509	ICBP	Wain et al, Nat Genet (2011)	ftp://ftp.ncbi.nlm.nih.gov/dbgap/studies/phs000585/analyses/	EUR.ICBP.phs000585.pha003590.PP.txt.gz
	Leaderboard	Cardiovascular	Blood pressure	Arterial pressure	2585157	ICBP	Wain et al, Nat Genet (2011)	ftp://ftp.ncbi.nlm.nih.gov/dbgap/studies/phs000585/analyses/	EUR.ICBP.phs000585.pha003591.MAP.txt.gz
	Leaderboard	Glycemic	Glucose tolerance	Glucose tolerance	2401708	MAGIC	Saxena et al., Nat Genet (2010)	http://www.magicinvestigators.org/downloads/	EUR.MAGIC.2hrGlucose_AdjustedForBMI.txt.gz
	Leaderboard	Glycemic	Beta-cell function	Beta-cell function	2456945	MAGIC	Dupuis et al., Nat Genet (2010)	http://www.magicinvestigators.org/downloads/	EUR.MAGIC.ln_HOMA-B.txt.gz
	Leaderboard	Glycemic	Fasting insulin (BMI interact.)	Fasting insulin (BMI interact.)	2634888	MAGIC	Manning et al., Nat Genet (2012)	http://www.magicinvestigators.org/downloads/	EUR.MAGIC.Manning_et_al_lnFastingInsulin_Interaction.InterP.txt.gz
	Leaderboard	Glycemic	Fasting insulin (BMI interact.)	Fasting insulin (BMI interact.)	2634888	MAGIC	Manning et al., Nat Genet (2012)	http://www.magicinvestigators.org/downloads/	EUR.MAGIC.Manning_et_al_lnFastingInsulin_Interaction.JMAcontBMI_P.txt.gz
	Leaderboard	Glycemic	Glucose tolerance	Glucose tolerance	63983	MAGIC	Scott et al., Nat Genet (2012)	http://www.magicinvestigators.org/downloads/	EUR.MAGIC.Scott_et_al_2hGlu_Jan2013.txt.gz
	Leaderboard	Glycemic	Fasting insulin	Fasting insulin (BMI adj.)	2627848	MAGIC	Manning et al., Nat Genet (2012)	http://www.magicinvestigators.org/downloads/	EUR.MAGIC_Manning_et_al_lnFastingInsulin_MainEffect.BMIadj.txt.gz
	Leaderboard	Glycemic	Fasting insulin	Fasting insulin	2627848	MAGIC	Manning et al., Nat Genet (2012)	http://www.magicinvestigators.org/downloads/	EUR.MAGIC_Manning_et_al_lnFastingInsulin_MainEffect.txt.gz
	Leaderboard	Glycemic	Insulin secretion	Insulin secretion (CIR adj. ISI)	2424903	MAGIC	Prokopenko et al., PLoS Genet (2014)	http://www.magicinvestigators.org/downloads/	EUR.MAGIC.INSULIN_SECRETION_CIR_ISI_for_release_HMrel27.txt.gz
	Leaderboard	Glycemic	Insulin secretion	Insulin secretion (CIR)	2425233	MAGIC	Prokopenko et al., PLoS Genet (2014)	http://www.magicinvestigators.org/downloads/	EUR.MAGIC.INSULIN_SECRETION_CIR_for_release_HMrel27.txt.gz
	Leaderboard	Glycemic	Insulin secretion	Insulin secretion (DI)	2426094	MAGIC	Prokopenko et al., PLoS Genet (2014)	http://www.magicinvestigators.org/downloads/	EUR.MAGIC.INSULIN_SECRETION_DI_for_release_HMrel27.txt.gz
	Leaderboard	Lipids	HDL cholesterol	HDL cholesterol	2692429	CARDIoGRAM	Teslovich et al, Nature (2010)	http://www.sph.umich.edu/csg/abecasis/public/lipids2010/	EUR.CARDIoGRAM_2010_lipids.HDL_ONE.txt.gz
	Leaderboard	Lipids	Triglycerides	Triglycerides	2692560	CARDIoGRAM	Teslovich et al, Nature (2010)	http://www.sph.umich.edu/csg/abecasis/public/lipids2010/	EUR.CARDIoGRAM_2010_lipids.TG_ONE.txt.gz
	Leaderboard	Lipids	Fatty acids	n-3 fatty acids (DPA)	2602769	CHARGE	Lemaitre et al., PLoS Genet (2011)	http://www.chargeconsortium.com/main/results	EUR.CHARGE.Lemaitre2011.CHARGE_N3_DPA.txt.gz
	Leaderboard	Lipids	Fatty acids	n-3 fatty acids (EPA)	2613087	CHARGE	Lemaitre et al., PLoS Genet (2011)	http://www.chargeconsortium.com/main/results	EUR.CHARGE.Lemaitre2011.CHARGE_N3_EPA.txt.gz
	Leaderboard	Lipids	Fatty acids	Phospholipid fatty acids (16:0)	2673924	CHARGE	Wu et al., Circ Cardiovasc Genet (2013)	http://www.chargeconsortium.com/main/results	EUR.CHARGE.Wu2013.CHARGE_160.txt.gz
	Leaderboard	Lipids	Fatty acids	Phospholipid fatty acids (16:1n7)	2673923	CHARGE	Wu et al., Circ Cardiovasc Genet (2013)	http://www.chargeconsortium.com/main/results	EUR.CHARGE.Wu2013.CHARGE_161n7.txt.gz
	Leaderboard	Lipids	Fatty acids	Phospholipid fatty acids (18:1n9)	2673919	CHARGE	Wu et al., Circ Cardiovasc Genet (2013)	http://www.chargeconsortium.com/main/results	EUR.CHARGE.Wu2013.CHARGE_181n9.txt.gz
	Leaderboard	Lipids	Fatty acids	n-6 fatty acids (18:2n6)	2788038	CHARGE	Guan et al., Circ Cardiovasc Genet (2014)	http://www.chargeconsortium.com/main/results	EUR.CHARGE.Guan2014.N6meta1821.tbl.txt.gz
	Leaderboard	Lipids	Fatty acids	n-6 fatty acids (18:3n6)	2775163	CHARGE	Guan et al., Circ Cardiovasc Genet (2014)	http://www.chargeconsortium.com/main/results	EUR.CHARGE.Guan2014.N6meta1831.tbl.txt.gz
	Leaderboard	Lipids	Fatty acids	n-6 fatty acids (20:3n6)	2775307	CHARGE	Guan et al., Circ Cardiovasc Genet (2014)	http://www.chargeconsortium.com/main/results	EUR.CHARGE.Guan2014.N6meta2031.tbl.txt.gz
	Leaderboard	Lipids	Fatty acids	n-6 fatty acids (20:4n6)	2788038	CHARGE	Guan et al., Circ Cardiovasc Genet (2014)	http://www.chargeconsortium.com/main/results	EUR.CHARGE.Guan2014.N6meta2041.tbl.txt.gz
	Leaderboard	Lipids	Fatty acids	VLS fatty acids (20:0)	2665440	CHARGE	Lemaitre et al., J Lipid Res (2015)	http://www.chargeconsortium.com/main/results	EUR.CHARGE.Lemaitre2015.CHARGE_20_0.txt.gz
	Leaderboard	Lipids	Fatty acids	VLS fatty acids (24:0)	2547927	CHARGE	Lemaitre et al., J Lipid Res (2015)	http://www.chargeconsortium.com/main/results	EUR.CHARGE.Lemaitre2015.CHARGE_24_0_adjfor200.txt.gz
	Leaderboard	Lipids	HDL cholesterol	HDL cholesterol	120671	GLGC	Willer et al., Nat Genet (2013)	http://www.sph.umich.edu/csg/abecasis/public/lipids2013/	EUR.GLGC.Mc_HDL.txt.gz
	Leaderboard	Lipids	Triglycerides	Triglycerides	120445	GLGC	Willer et al., Nat Genet (2013)	http://www.sph.umich.edu/csg/abecasis/public/lipids2013/	EUR.GLGC.Mc_TG.txt.gz
	Leaderboard	Lipids	HDL cholesterol	HDL cholesterol	2447441	GLGC	Willer et al., Nat Genet (2013)	http://www.sph.umich.edu/csg/abecasis/public/lipids2013/	EUR.GLGC.jointGwasMc_HDL.txt.gz
	Leaderboard	Lipids	Triglycerides	Triglycerides	2439432	GLGC	Willer et al., Nat Genet (2013)	http://www.sph.umich.edu/csg/abecasis/public/lipids2013/	EUR.GLGC.jointGwasMc_TG.txt.gz
	Leaderboard	Lipids	HDL cholesterol	HDL cholesterol	2582940	Kathiresan2009	Kathiresan et al., Nat Genet (2009)	http://www.sph.umich.edu/csg/abecasis/public/lipids2008/	EUR.Kathiresan2009.HDL.txt.gz
	Leaderboard	Lipids	Triglycerides	Triglycerides	2582938	Kathiresan2009	Kathiresan et al., Nat Genet (2009)	http://www.sph.umich.edu/csg/abecasis/public/lipids2008/	EUR.Kathiresan2009.TG.txt.gz
	Leaderboard	Lipids	HDL cholesterol	HDL cholesterol	2559602	Willer2008	Willer et al., Nat Genet (2008)	http://www.sph.umich.edu/csg/abecasis/public/lipids/	EUR.Willer2008.HDL.txt.gz
	Leaderboard	Lipids	Triglycerides	Triglycerides	2559607	Willer2008	Willer et al., Nat Genet (2008)	http://www.sph.umich.edu/csg/abecasis/public/lipids/	EUR.Willer2008.TG.txt.gz
	Leaderboard	Neurodegenerative	Parkinson's disease	Parkinson's disease	453217	Simón-Sánchez2009	Simón-Sánchez et al., Nat Genet (2009)		EUR.phs000089_PD_phs000089.pha002868.txt.gz
	Leaderboard	Psychiatric	Education (college)	Education (college)	2321510	SSGAC	Rietveld et al., Science (2013)	http://ssgac.org/Data.php	EUR.SSGAC.College_Rietveld2013_publicrelease.txt.gz
	Leaderboard	Psychiatric	Education (years)	Education (years)	2310087	SSGAC	Rietveld et al., Science (2013)	http://ssgac.org/Data.php	EUR.SSGAC.EduYears_Rietveld2013_publicrelease.txt.gz
	Leaderboard	Psychiatric	Education (years)	Educational attainment	2281991	SSGAC	Rietveld et al., PNAS (2014)	http://www.thessgac.org/#!data/kuzq8	EUR.MA_EA_1st_stage.txt.gz
	Leaderboard	Psychiatric	Subjective well-being	Subjective well-being	2268674	SSGAC	Okbay et al., Nat Genet (2016)	http://www.thessgac.org/#!data/kuzq8	EUR.SWB_Full.txt.gz
	Leaderboard	Psychiatric	Smoking	Smoking (amount)	2459118	TAG	TAG, Nat Genet (2010)	http://www.med.unc.edu/pgc/downloads	EUR.tag.cpd.txt.gz
	Leaderboard	Various	Macular degeneration	Macular degeneration	2422875	AMDgene	Fritsche et al, Nat Genet (2013)	http://www.sph.umich.edu/csg/abecasis/public/amdgene2012/	EUR.AMDGene2013.Advanced_v_Controls.txt.gz
	Leaderboard	Various	Macular degeneration	Macular degeneration (neovasculartization)	2409234	AMDgene	Fritsche et al, Nat Genet (2013)	http://www.sph.umich.edu/csg/abecasis/public/amdgene2012/	EUR.AMDGene2013.Neovascular_v_Controls.txt.gz
	Leaderboard	Various	Osteoporosis	Osteoporosis (FN-BMD)	2478338	GEFOS	Estrada et al., Nat Genet (2012)	http://www.gefos.org/?q=content/data-release	EUR.GEFOS2.FNBMD_POOLED_GC.txt.gz
	Leaderboard	Various	Osteoporosis	Osteoporosis women (FN-BMD)	2506035	GEFOS	Estrada et al., Nat Genet (2012)	http://www.gefos.org/?q=content/data-release	EUR.GEFOS2.FNBMD_WOMEN_GC.txt.gz
	Leaderboard	Various	Osteoporosis	Osteoporosis men (LS-BMD)	2467729	GEFOS	Estrada et al., Nat Genet (2012)	http://www.gefos.org/?q=content/data-release	EUR.GEFOS2.LSBMD_MEN_GC.txt.gz
	Leaderboard	Various	Osteoporosis	Osteoporosis (LS-BMD)	2468080	GEFOS	Estrada et al., Nat Genet (2012)	http://www.gefos.org/?q=content/data-release	EUR.GEFOS2.LSBMD_POOLED_GC.txt.gz
	Leaderboard	Various	Osteoporosis	Osteoporosis women (LS-BMD)	2474728	GEFOS	Estrada et al., Nat Genet (2012)	http://www.gefos.org/?q=content/data-release	EUR.GEFOS2.LSBMD_WOMEN_GC.txt.gz
	Leaderboard	Various	Transferrin	Transferrin glycosylation (CDTpct)	2353633	Kutalik2011	Kutalik et al., Hum Mol Genet (2011)	Internal	EUR.Kutalik2011.META_CDTprct_IMPUTED.txt.gz
	Extra	Autoimmune	IgA nephropathy	IgA nephropathy	8549461	Kiryluk2014	Kiryluk et al., Nat Genet (2014)	Internal	EUR.ASN.META_ALL5COHORTS_IGAN_08RSQ.txt.gz
	Extra	Glycemic	Type 2 diabetes	Type 2 diabetes	7474782	DIAGRAM	Fuchsberger et al., Nat Genet (2016)	http://diagram-consortium.org/downloads.html	EUR.DIAGRAMmeta_Fuchsberger2016.txt.gz
	Extra	Immune	Crohn's disease	Crohn's disease	11002658	IIBDGC	Liu et al., Nat Genet (2015)	http://www.ibdgenetics.org/downloads.html	EUR.IIBDGC.CD.gwas_info03_filtered.assoc.txt.gz
	Extra	Immune	Inflammatory bowel disease	Inflammatory bowel disease	11555662	IIBDGC	Liu et al., Nat Genet (2015)	http://www.ibdgenetics.org/downloads.html	EUR.IIBDGC.IBD.gwas_info03_filtered.assoc.txt.gz
	Extra	Immune	Ulcerative colitis	Ulcerative colitis	11113952	IIBDGC	Liu et al., Nat Genet (2015)	http://www.ibdgenetics.org/downloads.html	EUR.IIBDGC.UC.gwas_info03_filtered.assoc.txt.gz
